# Cataloguing the mouse small intestinal transcriptome in duodenum and ileum during the first postnatal month

**DOI:** 10.1101/2024.09.25.612672

**Authors:** Luiz Fernando Silva Oliveira, Radhika S. Khetani, Nicholas Makogonov, Elizabeth S. Partan, Yu-Syuan Wu, Venkata Siva Dasuri, Amanda W. Harrington, Oluwabunmi Olaloye, Jeffrey Goldsmith, David T. Breault, Liza Konnikova, Shannan J. Ho Sui, Amy E. O’Connell

## Abstract

In the first postnatal month, the developing mouse intestine shifts from an immature to a mature intestine that will sustain the organism throughout the lifespan. Here, we surveyed the mouse intestine in C57Bl/6 mice by bulk RNA-Seq to evaluate the changes in gene expression over time from the day of birth through 1 month of age in both the duodenum and ileum. Using trends identified in the RNA-Seq analyses, we further evaluated expression of epithelial and mesenchymal cell markers, epithelial regulators, and immune cell markers. We confirmed key changes with qRT-PCR and immunofluorescence. In addition, we compared some findings to humans using human intestinal biopsies and organoids. This dataset can serve as a reference for other groups considering the role of single molecules or molecular families in early intestinal and postnatal development, expanding the limited literature on postnatal gene expression in the developing intestine.
