## Supplemental Table 1 reagents for "Cataloguing the mouse small intestinal transcriptome in duodenum and ileum during the first postnatal month"

### Sheet: Sheet1
HUMAN RNAScope probes				Taqman PCR probes				anti-MOUSE ANTIBODIES FOR IF
Vendor	Target	Catalog #		Vendor	Target	Item #		Vendor	Target	Item #
ACD	LGR5	311021	MOUSE	Thermo	18S	Mm03928990_g1		R&D Systems	E-cadherin	AF648
				Thermo	Muc2	Mm00458296_g1		Abcam	Lyz1	AB108508
				Thermo	PDGFRa	Mm00440701_m1		Cell Signaling	Olfm4	39141S
				Thermo	CD73	Mm00501910_m1		ThermoFisher	CD19	PA5-27442
				Thermo	Adora2b	Mm00839292_m1		ThermoFisher	MHCII	14-5321-82
				Thermo	Adora1	Mm01308023_m1		Abcam	Podoplanin	ab256559
				Thermo	Rora	Mm01173766_m1		BDBiosciences	CD34	560941
				Thermo	Wnt3	Mm00437336_m1
				Thermo	Lyz1	Mm00657323_m1
				Thermo	Olfm4	Mm01320260_m1
			HUMAN	Thermo	18S	Hs03003631_g1
				Thermo	Lgr5	Hs00969422_m1
				Thermo	Olfm4	Hs00197437_m1
				Thermo	Lyz1	Hs00426232_m1
				Thermo	Agr2	Hs00356521_m1
				Thermo	Atoh1	Hs00245453_s1
